# Deletion mapping of regulatory elements for *GATA3* reveals a distal T helper 2 cell enhancer involved in allergic diseases

**DOI:** 10.1101/2022.05.24.493112

**Authors:** Hsiuyi V. Chen, Patrick C. Fiaux, Arko Sen, Ishika Luthra, Aaron J. Ho, Aaron R. Chen, Karthik Guruvayurappan, Michael H. Lorenzini, Carolyn O’Connor, Graham McVicker

## Abstract

The *GATA3* gene is essential for T cell differentiation and is surrounded by risk variants for immune traits. Interpretation of these variants is challenging because the regulatory landscape of *GATA3* is complex with dozens of potential enhancers spread across a large topological associating domain (TAD) and gene expression quantitative trait locus (eQTL) studies provide limited evidence for variant function. Here, we perform a tiling deletion screen in Jurkat T cells to identify 23 candidate regulatory elements. Using small deletions in primary T helper 2 (Th2) cells, we validate the function of five of these elements, two of which contain risk variants for asthma and allergic diseases. We fine-map genome-wide association study (GWAS) signals in a distal regulatory element, 1 Mb downstream, to identify 14 candidate causal variants. Small deletions spanning candidate rs725861 decrease *GATA3* expression in Th2 cells suggesting a causal mechanism for this variant in allergic diseases. Our study demonstrates the power of integrating GWAS signals with deletion mapping and identifies critical regulatory sequences for *GATA3*.
