## Supplementary Table 1 for "Deletion mapping of regulatory elements for *GATA3* reveals a distal T helper 2 cell enhancer involved in allergic diseases"

### Sheet: eQTL_stats
									BLUEPRINT	DICE
Study Accession	Trait	N case	N control	PMID	Reference	Lead SNP ID	GWAS P value	Location	T-cell	CD4 T-cell anti CD3-CD28	CD4 T-cell naive	CD8 T-cell anti CD3-CD28	CD8 T-cell naive	NK-cell naive	Tfh memory	Th1-17 memory	Th17 memory	Th1 memory	Th2 memory	Treg memory	Treg naive
GCST009597	Multiple sclerosis	14802	26703	31604244	International Multiple Sclerosis Genetics Consortium 2019	rs1399180	7 x 10-11	10:8056756	0.0847809	0.870301	0.152627	0.353461	0.0213796	0.217605	0.416455	0.00987001	0.349458	0.163744	0.857898	0.156857	0.747808
GCST002318	Rheumatoid arthritis	19234	60565	24390342	Okada 2014	rs3824660	2 x 10-8	10:8062759	0.131209	0.065728	0.66374	0.377239	0.789035	0.6039	0.817052	0.461333	0.532456	0.497519	0.781936	0.473605	0.0651958
GCST90014023	Type 1 diabetes	18942	501638	34012112	Chou 2021	rs537544	9 x 10-9	10:8066419	0.123412	0.71576	0.595287	0.63258	0.669956	0.830809	0.236062	0.556161	0.409891	0.57235	0.397081	0.625097	0.0371011
GCST007563	Allergic Disease	25685	76768	29785011	Zhu 2018	rs1409123	2 x 10-10	10:8540354	0.708394	0.256342	0.847214	0.284711	0.641513	0.985843	0.640909	0.558848	0.503991	0.937878	0.853724	0.530718	0.91382
GCST002318	Rheumatoid arthritis	19234	60565	24390342	Okada 2014	rs12413578	5 x 10-8	10:9007290	0.139171	0.378106	0.250475	0.95111	0.791355	0.443436	0.679039	0.631714	0.47552	0.188166	0.0996685	0.66846	0.801742
GCST007563	Allergic Disease	25685	76768	29785011	Zhu 2018	rs12413578	5 x 10-10	10:9007290	0.139171	0.378106	0.250475	0.95111	0.791355	0.443436	0.679039	0.631714	0.47552	0.188166	0.0996685	0.66846	0.801742
GCST007562	Asthma	14085	76768	29785011	Zhu 2018	rs12413578	3 x 10-14	10:9007290	0.139171	0.378106	0.250475	0.95111	0.791355	0.443436	0.679039	0.631714	0.47552	0.188166	0.0996685	0.66846	0.801742
