## Supplementary Table 3 for "Deletion mapping of regulatory elements for *GATA3* reveals a distal T helper 2 cell enhancer involved in allergic diseases"

### Sheet: Sheet1
CRISPR tiling deletion screen
Name	Sequence	Remarks
Fwd_pool	tgtggAAAGGACGAAAcaccg	To amplify the oligo library
Rev_pool	GACTAGCCTTATTTTAACTTGCTATTTCTAGCTCTAAAAC	To amplify the oligo library
TmU-F	TACGCACGTCTCAGTTTAAGAGCTAT	To amplify TmU fragment
TmU-R	TAC GCA CGT CTC CAA GGT GGT T	To amplify TmU fragment
TmU_1	GCACGTCTCAGTTTAAGAGCTATGCTGGAAACAGCATAGCAAGTTTAAATAAGGCTAGTCCGTTATCAACTTGAAAAAGTGGCACCGAGTCGGTGCTTTTTTTCTCGAGTACTAGGATCCATTAGGCGGCCGCGTGGATAACCGTATTACCGCCATGCATTAGTTATTAGATCTAGAGATCCGACGCGCCATCTCTAGGCCCGCGCCGGCCCCCTCGCACAGACTTGTGGGAGAAGCTCGGCTACTCCCCTGCCCCGGTTAATTTGCATATAATATTTCCTAGTAACTATAGAGGCTTAATGTGCGATAAAAGACAGATAATCTGTTCTTTTTAATACTAGCTACATTTTACATGATAGGCTTGGATTTCTATAACTTCGTATAGCATACATTATACGA…	*The original TmU seqeunce can't be synthesized by IDT gBlock. Order the TmU_1 which deletes first 3bp from TmU, 500bp
qPCR primers
Name	Sequence
SH_qF	GAAACTCCATTGCCTATCAAAGC
SH_qR	CGATCAAGATAGTGTGGCATTG
Region1_qF	GGATCTGGACTTGTAAATGTTGC
Region1_qR	ATCGTAAGCCCTTCTCAACAG
Region2_qF1	CCTTCTGTATCTCTTATTCTACTTCCTC
Region2_qR1	ATTTAGATATAACATCAGAGAATGACATCC
Guides
Name	Sequence	Target
SH_sg1	GCACTAAATCATTCACTGGG	larger deletion, a safe harbor region downstream of GATA3, pair with sh_nsg2
SH_nsg2	GCATCAACAGAAGGTGTGAG	larger deletion, a safe harbor region downstream of GATA3, pair with sh_sg1
GATA3Exon_sg1	GGCCCGGGTGGTGCGTGTCC	GATA3 exon
ME_nsg1	CATCTATTTATAGGTCCCGG	Mouse enhancer,also Region 1, pair with ME_nsg3
ME_nsg3	GGCAGCATCTCGGTAGTGAT	Mouse enhancer, also Region 1, pair with ME_nsg1
Region2_nsg5	TCACCCTTCTGACGACGGCC	Region2, pair with Region2_nsg7
Region2_nsg7	CTCCTCACTTTCCGCTACTT	Region2, pair with Region2_nsg5
SH_sg3	GTTGATGCCTTATTACCACC	Small deletion, SH, pair with SH_sg4
SH_sg4	CCTGTACTCACACCTACAGC	Small deletion, SH, pair with SH_sg3
FS1_sg3	AGAGAGTCAGGGCCTCCATT	Small deletion, FS1, pair with FS1_sg4
FS1_sg4	AGGTTGCCATTGCCTCCTAT	Small deletion, FS1, pair with FS1_sg3
FS10_sg3	TACTGAGACTGGGTGAGATG	Small deletion, FS10, pair with FS10_sg4
FS10_sg4	CACATAGTGAAACCCACATC	small deletion, FS10, pair with FS10_sg3
FS22_sg3	AATGTTTGAGGCCACACGAT	small deletion, FS22, pair with FS22_sg4
FS22_sg4	AGGTATACGCTACTTTCGCT	small deletion, FS22, pair with FS22_sg3
rs12413578_sg1	ACTATCAATGTGAATGGTTG	small deletion, rs12413578, pair with rs12413578_sg2 or sg3
rs12413578_sg2	CTGTAAAGATATAATTGAGT	small deletion, rs12413578, pair with rs12413578_sg1
rs12413578_sg3	AGTTTCCAAATTTTCCTCGG	small deletion, rs12413578, pair with rs12413578_sg1
rs725861_sg1	TAGCATCAGAGATATGTCTG	small deletion, rs725861, pair with rs725861_sg2
rs725861_sg2	AGTAAGATAAACAATGGTGC	small deletion, rs725861, pair with rs725861_sg1
TIDE primers
SH_F	GGTGGTGTATTTCCTCCAACTT
SH_R	TTGCATTCATCCCTGAAAGA
GATA3Exon_F	CGAAAGCAAATCATTCAACGAC
GATA3Exon_R	GGAAATCTCAGATCCCTCAAA
rs12413578_F	GTGAATCAGTGTGGCGGAAT
rs12413578_R	GTGGCCATACACGCAAGATA
rs725861_F	GGATGCTACAAGGAGCTAAGG
rs725861_R	CACACACTGCAATCATGTTCCT
FS1_34_F	CTCCCACAGCCTGGTTTAAG
FS1_34_R	GCAAATGGAAGAGGGTCTTG
FS10_34_F	CGTCCCAAAGCTCTTCTCAA
FS10_34_R	ACACAGCTGGCTCTGTCTTG
FS22_34_F	GCACTCATGTCAAACCAAGC
FS22_34_R	GCCAGATCGAGTTCTGTTCC
